# Single Cell Spatial Transcriptomics Reveals Immunotherapy-Driven Bone Marrow Niche Remodeling in AML

**DOI:** 10.1101/2025.01.24.634753

**Authors:** Gege Gui, Molly A. Bingham, Julius R. Herzog, Abigail Wong-Rolle, Laura W. Dillon, Meghali Goswami, Eddie Martin, Jason Reeves, Sean Kim, Arya Bahrami, Hermann Degenhardt, George Zaki, Prajan Divakar, Edward C Schrom, Katherine Calvo, Christopher S. Hourigan, Kasper Hansen, Chen Zhao

## Abstract

Given the successful graft-versus-leukemia cell treatment effect observed with allogeneic hematopoietic stem cell transplant for patients with refractory or relapsed acute myeloid leukemia, immunotherapies have also been investigated in the nontransplant setting. Here, we use a multi-omic approach to investigate spatiotemporal interactions in the bone marrow niche between leukemia cells and immune cells in patients with refractory or relapsed acute myeloid leukemia treated with a combination of the immune checkpoint inhibitor pembrolizumab and hypomethylating agent decitabine. We derived precise segmentation data by extensively training nuclear and membrane cell segmentation models, which enabled accurate transcript assignment and deep learning-feature-based image analysis. To overcome read-depth limitations, we integrated the single-cell RNA sequencing data with single-cell-resolution spatial transcriptomic data from the same sample. Quantifying cell-cell distances between cell edges rather than cell centroids allowed us to conduct a more accurate downstream analysis of the tumor microenvironment, revealing that multiple cell types of interest had global enrichment or local enrichment proximal to leukemia cells after pembrolizumab treatment, which could be associated with their clinical responses. Furthermore, ligand-receptor analysis indicated a potential increase in *TWEAK* signaling between leukemia cells and immune cells after pembrolizumab treatment.

**Highlights:**

- Spatial transcriptomic analysis of R-AML bone marrow niches provides detailed information about intercellular interactions in the tumor microenvironment.
- Immunotherapy shifts the cell composition of the leukemia neighborhood.

**Graphical abstract:** 
