## Supplemental Table1 for "Single Cell Spatial Transcriptomics Reveals Immunotherapy-Driven Bone Marrow Niche Remodeling in AML"

### Sheet: Sheet1
Patient characteristics
Patient ID	Sample Number	UPN of Original Study	Age Range	Sex	AML Type	Response	Response Detail
p1	P51	PD-AML4	30-39	M	Refractory	Nonresponder	Progressive Disease
p2	P52	PD-AML9	60-69	F	Refractory	Responder	Stable Disease
p3	P53	PD-AML6	50-59	F	Relapse	Nonresponder	Progressive Disease
p4	P56	PD-AML10	80-89	M	Refractory	Responder	Morphologic leukemia-free state, no MRD
p5	P57	PD-AML1	70-79	M	Relapse	Responder	MRD negative Complete Response
p6	P58	PD-AML3	50-59	F	Refractory	Responder	Stable Disease
p7		PD-AML2	60-69	F	Refractory	Responder	Stable Disease
p8		PD-AML8	60-69	M	Refractory	Nonresponder	Progressive Disease
p9		PD-AML5	70-79	M	Relapse	Responder	Complete Response with 0.1% MRD
p10		PD-AML7	50-59	F	Refractory	Nonresponder	Progressive Disease
