## Supplemental Table3 for "Single Cell Spatial Transcriptomics Reveals Immunotherapy-Driven Bone Marrow Niche Remodeling in AML"

### Sheet: Sheet1
	P51	P52	P53	P56	P57	P58
FOV01	2517	3637	8720	4455	3409	6765
FOV02	2955	5464	4904	2582	4555	8124
FOV03	1536	5447	3194	3759	2694	6643
FOV04	2059	4641	1634	4195	2780	7927
FOV05	2880	6709	4247	3179	3972	6949
FOV06	3026	8382	4966	4138	4258	7572
FOV07	1305	7431	1555	2619	3667	6617
FOV08	3630	5927	6429	4377	4485	4458
FOV09	2466	4571	6139	5622	4116	3817
FOV10	3928	4117	8380	2980	4510	3278
FOV11	4243	3835	7074	1881	3885	6361
FOV12	2380	3283	6143	2970	3632	5424
FOV13	3726	1902	5372	3297	2337	3960
FOV14	2973	2132	9303	3753	2365	5767
FOV15	3078	6066	8472	2485	1040	6790
FOV16	4276	5694	9393	3455	2706	4698
FOV17	4029	5371	8999	3758	2610	6168
FOV18	4052	4605	8658	3364	4168	5346
FOV19	4234	4504	3651	3316	3135	4710
FOV20	3892	5100	5632	3343	4468	5019
FOV21	3069	4707	3730	2821	3117	5172
FOV22	3829	4037	3911	2715	0	4369
FOV23	0	3652	4403	2559	0	4899
FOV24	0	4391	4318	5116	0	0
FOV25	0	5438	4834	3357	0	0
